# DNA methylation signatures of early life adversity are exposure-dependent in wild baboons

**DOI:** 10.1101/2023.06.05.542485

**Authors:** Jordan A. Anderson, Dana Lin, Amanda J. Lea, Rachel A. Johnston, Tawni Voyles, Mercy Y. Akinyi, Elizabeth A. Archie, Susan C. Alberts, Jenny Tung

## Abstract

The early life environment can profoundly shape the trajectory of an animal’s life, even years or decades later. One mechanism proposed to contribute to these early life effects is DNA methylation. However, the frequency and functional importance of DNA methylation in shaping early life effects on adult outcomes is poorly understood, especially in natural populations. Here, we integrate prospectively collected data on fitness-associated variation in the early environment with DNA methylation estimates at 477,270 CpG sites in 256 wild baboons. We find highly heterogeneous relationships between the early life environment and DNA methylation in adulthood: aspects of the environment linked to resource limitation (e.g., low-quality habitat, early life drought) are associated with many more CpG sites than other types of environmental stressors (e.g., low maternal social status). Sites associated with early resource limitation are enriched in gene bodies and putative enhancers, suggesting they are functionally relevant. Indeed, by deploying a baboon-specific, massively parallel reporter assay, we show that a subset of windows containing these sites are capable of regulatory activity, and that, for 88% of early drought-associated sites in these regulatory windows, enhancer activity is DNA methylation-dependent. Together, our results support the idea that DNA methylation patterns contain a persistent signature of the early life environment. However, they also indicate that not all environmental exposures leave an equivalent mark and suggest that socioenvironmental variation at the time of sampling is more likely to be functionally important. Thus, multiple mechanisms must converge to explain early life effects on fitness-related traits.

**Significance statement:** The environment animals face when young can affect how they function throughout life. Long-lasting changes in DNA methylation—a chemical mark deposited on DNA that can affect gene activity—have been hypothesized to contribute to early life effects. But evidence for persistent, early environment-associated differences in DNA methylation is lacking in wild animals. Here, we show that early life adversity in wild baboons predicts DNA methylation levels in adulthood, especially for animals born in low resource environments and drought conditions. We also show that some of the changes we observe in DNA methylation have the capacity to influence gene activity levels. Together, our results support the idea that early experiences can become biologically embedded in the genomes of wild animals.
