## Supplementary material for "DNA methylation signatures of early life adversity are exposure-dependent in wild baboons": Table S1

SRA_sample_id	SRA_number	age	sex	rank	habitat_quality	mat_loss	drought	big_grp	low_rank_mom	competing_sib	mapped_reads	bisulfite_conversion_rate	lymphocyte_percentage	neutrophil_percentage
AMB_268	PRJNA648767	7.162217659	F	3	0	1	0	0	0	1	5485387	0.998318549	NA	NA
AMB_277	PRJNA648767	7.457905544	F	16	0	0	0	0	0	1	6234082	0.998232392	NA	NA
AMB_148	PRJNA648767	9.744010951	F	15	0	0	0	0	0	1	7833367	0.998423675	NA	NA
AMB_250	PRJNA648767	9.327857632	M	2	0	1	0	0	0	0	5086582	0.998303615	NA	NA
AMB_153	PRJNA648767	8.205338809	M	3	0	0	0	0	0	0	5820665	0.998134868	NA	NA
AMB_241	PRJNA648767	13.42915811	F	13	0	0	0	0	0	1	5506384	0.99823939	NA	NA
AMB_242	PRJNA648767	8.887063655	M	6	0	1	0	0	0	0	7123417	0.998271883	NA	NA
AMB_237	PRJNA648767	9.560574949	M	6	0	0	0	0	0	0	5480655	0.998301942	NA	NA
AMB_157	PRJNA648767	9.549623546	M	4	0	0	0	0	0	0	13708433	0.998176111	NA	NA
AMB_185	PRJNA648767	9.596167009	M	10	0	1	0	0	0	0	6903038	0.99828001	NA	NA
AMB_114	PRJNA648767	14.46680356	M	9	0	0	0	0	0	0	9822100	0.998212654	NA	NA
AMB_131	PRJNA648767	11.75359343	F	21	0	0	0	0	0	0	8680491	0.99827184	NA	NA
AMB_130	PRJNA648767	5.325119781	F	20	0	1	1	1	1	0	2861689	0.998250452	41	51
AMB_267	PRJNA648767	6.951403149	F	2	0	0	0	0	0	0	5284075	0.998097566	NA	NA
AMB_124	PRJNA648767	10.84462697	F	19	0	1	0	0	0	0	7309224	0.998139924	NA	NA
AMB_172	PRJNA648767	8.788501027	M	4	0	1	0	0	0	0	3923264	0.998410538	NA	NA
AMB_154_B	PRJNA648767	10.62833676	F	14	0	1	0	0	0	0	6918154	0.998343367	NA	NA
AMB_115	PRJNA648767	7.107460643	F	21	0	0	0	0	1	0	3215109	0.998366741	51	33
AMB_269	PRJNA648767	8.123203285	F	28	0	0	0	0	0	1	6544075	0.99829989	NA	NA
AMB_146	PRJNA648767	6.800821355	F	5	0	0	0	0	0	1	2541151	0.9982386	NA	NA
AMB_150_B	PRJNA648767	12.76933607	F	15	0	0	0	0	0	0	5987047	0.998292703	NA	NA
AMB_189	PRJNA648767	7.509924709	F	13	0	0	1	0	0	0	12303249	0.998249175	NA	NA
AMB_258	PRJNA648767	16.16427105	F	5	0	0	0	0	0	0	5805384	0.998144126	NA	NA
AMB_101	PRJNA648767	7.000684463	F	10	0	0	0	0	0	0	5438869	0.998229176	NA	NA
AMB_126_B	PRJNA648767	26.34360027	F	14	1	0	0	0	0	0	5976583	0.998350407	NA	NA
AMB_69_B	PRJNA648767	10.72689938	M	5	0	0	0	0	0	0	2991769	0.998300717	38	58
AMB_171	PRJNA648767	5.593429158	F	10	0	1	0	0	0	0	9410039	0.998271316	NA	NA
AMB_127_B	PRJNA648767	22.38193018	F	23	1	0	0	0	0	0	5836602	0.998262626	NA	NA
AMB_253	PRJNA648767	9.927446954	M	NA	0	0	0	0	0	0	3379055	0.998321735	NA	NA
AMB_75	PRJNA648767	7.956194387	F	7	0	0	0	0	0	0	4685056	0.998117738	NA	NA
AMB_219	PRJNA648767	5.790554415	F	3	0	1	0	0	0	1	4639248	0.997909461	NA	NA
AMB_273	PRJNA648767	8.709103354	F	10	0	0	0	0	0	1	6536239	0.998190181	NA	NA
AMB_202	PRJNA648767	8.446269678	F	7	0	0	0	0	1	1	5015009	0.998113378	NA	NA
AMB_203	PRJNA648767	5.516769336	F	8	0	0	0	0	0	0	9251989	0.998055008	NA	NA
AMB_102	PRJNA648767	6.844626968	M	16	0	1	0	1	1	0	4102017	0.99807492	52	43
AMB_138	PRJNA648767	11.59479808	M	NA	0	1	0	0	0	1	5653065	0.998147229	NA	NA
AMB_173	PRJNA648767	3.947980835	M	19	1	0	0	0	0	0	4058035	0.997997577	NA	NA
AMB_77	PRJNA648767	7.75633128	M	8	0	0	0	0	0	0	6381385	0.9980072	NA	NA
AMB_91	PRJNA648767	10.42847365	F	1	0	0	0	0	0	1	5183604	0.998106386	NA	NA
AMB_122	PRJNA648767	9.166324435	F	13	0	0	0	0	0	0	5569140	0.998119327	NA	NA
AMB_141	PRJNA648767	8.372347707	M	3	0	0	0	0	0	1	6010506	0.998145952	NA	NA
AMB_144	PRJNA648767	15.72073922	M	16	0	1	0	0	0	0	4625999	0.998023266	NA	NA
AMB_166	PRJNA648767	5.533196441	F	25	0	0	0	0	1	0	9063887	0.998156801	NA	NA
AMB_191	PRJNA648767	7.759069131	M	9	0	0	0	0	0	0	4633878	0.998112517	NA	NA
AMB_201	PRJNA648767	5.798767967	M	9	0	0	0	0	0	0	5461685	0.998061388	NA	NA
AMB_210	PRJNA648767	10.02874743	M	6	1	0	0	0	1	0	4500515	0.99817885	NA	NA
AMB_165	PRJNA648767	4.216290212	F	16	0	0	0	1	1	0	1679115	0.99834074	64	30
AMB_117	PRJNA648767	6.907597536	F	NA	1	0	1	0	1	0	2402445	0.998241092	NA	NA
AMB_181	PRJNA648767	5.374401095	F	11	1	0	0	0	0	0	2395732	0.998344549	NA	NA
AMB_133	PRJNA648767	7.247091034	M	3	0	0	0	0	1	0	14311203	0.998374812	NA	NA
AMB_247	PRJNA648767	4.79945243	F	NA	0	0	0	0	0	0	2614129	0.998240717	NA	NA
AMB_200	PRJNA648767	4.503764545	F	6	0	1	0	0	0	0	11053179	0.998192396	NA	NA
AMB_207	PRJNA648767	5.278576318	F	8	0	0	0	1	0	0	1642535	0.99816586	40	57
AMB_261	PRJNA648767	4.941820671	F	5	0	0	0	0	0	0	1352261	0.99818565	51	48
AMB_151	PRJNA648767	4.574948665	F	16	0	1	0	1	1	0	3317287	0.998267388	40	55
AMB_259	PRJNA648767	6.825462012	F	3	1	0	0	0	0	0	1090176	0.998435489	NA	NA
AMB_46_B	PRJNA648767	9.084188912	F	5	1	0	0	0	1	0	2937860	0.998242985	NA	NA
AMB_208	PRJNA648767	6.792607803	F	3	0	0	0	0	0	1	3359567	0.998061588	NA	NA
AMB_149	PRJNA648767	7.397672827	M	1	0	0	0	0	0	0	3688626	0.997938954	NA	NA
AMB_230	PRJNA648767	8.344969199	M	1	0	0	0	0	0	0	3558415	0.998015175	NA	NA
AMB_70	PRJNA648767	7.742642026	F	2	0	1	0	0	0	1	5422305	0.998103468	NA	NA
AMB_156	PRJNA648767	5.609856263	F	26	0	0	0	1	1	0	6994415	0.997973651	32	56
AMB_205	PRJNA648767	4.498288843	M	17	1	0	0	0	0	0	6655841	0.998014761	NA	NA
AMB_233	PRJNA648767	4.342231348	M	19	1	1	0	0	0	0	3927021	0.998040201	NA	NA
AMB_110	PRJNA648767	5.160848734	M	NA	1	1	0	0	0	0	3581265	0.998019478	NA	NA
AMB_145	PRJNA648767	12.96372348	F	6	1	1	0	0	0	0	3725020	0.997968069	NA	NA
AMB_161	PRJNA648767	6.220396988	M	15	0	0	0	0	0	0	8120855	0.998064255	NA	NA
AMB_199	PRJNA648767	13.229295	M	13	0	0	0	0	0	1	3765028	0.997967316	55	40
AMB_123	PRJNA648767	4.123203285	F	NA	1	0	0	1	0	0	8439288	0.998038069	NA	NA
AMB_209	PRJNA648767	10.50787132	F	7	1	1	1	0	0	0	1488768	0.998031781	NA	NA
AMB_197	PRJNA648767	8.134154689	F	7	0	1	0	0	0	0	2922254	0.99792497	NA	NA
AMB_153_B	PRJNA648767	10.63655031	M	4	0	0	0	0	0	0	8103606	0.99797344	15	81
AMB_265_B	PRJNA648767	13.74948665	F	6	0	0	0	0	0	0	5271469	0.997878657	46	52
AMB_113	PRJNA648767	9.437371663	M	2	0	0	1	1	1	0	4473299	0.998126979	19	73
AMB_79	PRJNA648767	9.253935661	M	1	0	0	0	1	0	0	4414805	0.997951736	29	69
AMB_125	PRJNA648767	7.79192334	F	15	0	0	1	0	1	0	5021831	0.99808751	NA	NA
AMB_229_B	PRJNA648767	8.101300479	F	8	0	0	0	0	1	0	3636521	0.997956998	39	47
AMB_89	PRJNA648767	5.289527721	F	NA	0	0	0	1	0	0	6124443	0.998139027	69	23
AMB_103	PRJNA648767	5.327857632	F	21	0	1	0	1	1	0	4664215	0.997990201	49	43
AMB_218	PRJNA648767	5.889117043	F	5	0	1	0	0	0	0	6507706	0.998134254	74	23
AMB_228	PRJNA648767	6.948665298	F	16	0	1	0	1	1	0	4074714	0.998029298	55	37
AMB_214	PRJNA648767	17.05954825	F	5	0	0	0	0	0	0	10674487	0.998081057	50	44
AMB_236	PRJNA648767	5.607118412	M	4	0	0	0	0	1	0	5130256	0.997943473	71	27
AMB_271	PRJNA648767	5.470225873	F	3	0	0	0	0	0	0	4941586	0.998018612	64	28
AMB_147	PRJNA648767	7.241615332	F	19	0	0	0	1	1	0	5601661	0.997979533	64	30
AMB_96	PRJNA648767	15.15400411	F	7	0	0	0	0	0	0	4826580	0.998103904	47	26
AMB_234	PRJNA648767	5.180013689	F	13	0	0	0	0	0	0	5156151	0.998072657	54	35
AMB_111	PRJNA648767	6.302532512	F	22	0	0	0	1	1	0	4611646	0.997966208	48	43
AMB_90	PRJNA648767	11.94798084	F	5	0	0	0	1	0	0	4543318	0.998004436	68	26
AMB_254	PRJNA648767	6.691307324	F	3	1	0	1	0	0	1	4415920	0.9978246	NA	NA
AMB_100	PRJNA648767	4.539356605	F	8	0	0	0	0	0	0	7368901	0.997945891	54	37
AMB_179	PRJNA648767	2.535249829	F	NA	1	0	0	0	0	0	4836455	0.997914167	NA	NA
AMB_255	PRJNA648767	4.041067762	F	NA	1	0	0	1	0	0	6350061	0.998031496	NA	NA
AMB_252	PRJNA648767	5.908281999	M	NA	1	0	1	0	1	0	5971339	0.998017468	NA	NA
AMB_128	PRJNA648767	3.156741958	F	NA	1	1	0	0	0	1	8794805	0.997835189	NA	NA
AMB_206	PRJNA648767	9.691991786	M	5	1	0	0	0	0	0	4102181	0.998081291	NA	NA
AMB_76	PRJNA648767	5.423682409	F	9	0	0	0	1	0	0	7947507	0.997909653	57	37
AMB_84	PRJNA648767	5.779603012	F	4	0	0	0	1	0	0	5021721	0.997916439	67	26
AMB_256	PRJNA648767	6.710472279	M	NA	0	0	0	1	0	0	4661214	0.998064287	59	33
AMB_132	PRJNA648767	6.861054073	M	NA	0	0	0	1	1	0	6082322	0.998043677	48	50
AMB_129	PRJNA648767	5.284052019	F	19	0	0	0	1	1	0	5599393	0.997898202	56	37
AMB_226	PRJNA648767	8.657084189	M	4	0	0	1	1	0	0	5765342	0.998068616	65	29
AMB_104	PRJNA648767	8.977412731	M	3	0	0	1	1	1	0	5074741	0.997833629	31	65
AMB_182	PRJNA648767	9.242984257	M	NA	0	0	0	0	0	0	5263686	0.998055228	55	41
AMB_189_B	PRJNA648767	17.62354552	F	11	0	0	1	0	0	0	5194727	0.997910045	51	44
AMB_141_B	PRJNA648767	12.64887064	M	NA	0	0	0	0	0	1	6924062	0.997897738	61	32
AMB_184	PRJNA648767	5.689253936	F	14	0	1	0	0	0	0	5631532	0.997998329	57	36
AMB_198_B	PRJNA648767	11.24709103	M	7	0	1	0	0	0	0	5142174	0.997941832	56	42
AMB_278	PRJNA648767	6.746064339	M	9	0	0	0	0	0	0	6984281	0.997985384	57	40
AMB_268_B	PRJNA648767	18.23408624	F	5	0	1	0	0	0	1	5624194	0.997727339	56	40
AMB_192	PRJNA648767	6.814510609	M	16	0	0	0	1	0	0	6816793	0.997744141	69	28
AMB_230_C	PRJNA648767	10.55167693	M	1	0	0	0	0	0	0	5522747	0.997869733	21	79
AMB_187	PRJNA648767	1.927446954	F	NA	0	0	0	0	0	0	8354449	0.997852929	NA	NA
AMB_155	PRJNA648767	7.252566735	M	20	0	0	0	1	0	0	6037818	0.997862816	60	36
AMB_191_B	PRJNA648767	9.987679671	M	NA	0	0	0	0	0	0	5308239	0.997895776	42	55
AMB_272	PRJNA648767	7.274469541	M	8	0	0	0	0	0	1	7486721	0.997956631	41	53
AMB_211	PRJNA648767	4.438056126	F	2	0	0	0	1	0	0	7256024	0.997834001	50	46
AMB_275	PRJNA648767	6.245037645	M	9	0	0	0	0	1	0	6355535	0.997830162	63	31
AMB_186	PRJNA648767	6.674880219	M	14	0	0	0	0	0	0	5173780	0.997935231	58	31
AMB_112	PRJNA648767	6.590006845	M	14	0	0	0	0	0	0	6440827	0.997936951	65	25
AMB_170	PRJNA648767	6.042436687	F	7	0	0	0	1	1	0	8151676	0.9979944	NA	NA
AMB_224	PRJNA648767	7.863107461	M	NA	1	0	1	0	0	0	12321161	0.998038795	NA	NA
AMB_180	PRJNA648767	8.443531828	F	9	0	0	0	0	0	0	7394014	0.99793555	NA	NA
AMB_158	PRJNA648767	19.63039014	F	24	1	0	0	0	1	0	1670468	0.998000058	NA	NA
AMB_95	PRJNA648767	7.490759754	M	6	0	0	0	0	0	0	7594216	0.998047405	NA	NA
AMB_194	PRJNA648767	8.260095825	F	6	1	1	0	1	0	0	10271712	0.998074847	NA	NA
AMB_116	PRJNA648767	8.413415469	F	NA	1	0	0	0	1	1	10197790	0.998043221	NA	NA
AMB_127	PRJNA648767	10.46132786	F	8	1	0	0	0	0	0	14169567	0.998056047	NA	NA
AMB_159_B	PRJNA648767	13.4017796	M	4	0	0	1	1	1	0	10620662	0.998047989	37	54
AMB_239_B	PRJNA648767	13.52772074	M	10	0	0	0	0	0	0	8032327	0.998033503	NA	NA
AMB_248	PRJNA648767	6.442162902	F	6	1	0	0	0	1	0	14476836	0.998029533	NA	NA
AMB_152_C	PRJNA648767	16.79945243	M	11	0	1	0	1	1	1	8713218	0.997985942	NA	NA
AMB_160	PRJNA648767	6.948665298	M	NA	0	0	0	1	1	1	9744587	0.998091512	59	30
AMB_135	PRJNA648767	6.929500342	M	10	1	0	0	0	0	1	9316819	0.997942928	19	2
AMB_245	PRJNA648767	13.59069131	M	9	0	0	0	0	0	1	10272958	0.997902559	NA	NA
AMB_150	PRJNA648767	4.637919233	F	8	0	0	0	0	0	0	4917139	0.997997017	NA	NA
AMB_164	PRJNA648767	6.477754962	M	NA	0	0	0	1	1	0	8292909	0.997955658	55	33
AMB_263	PRJNA648767	7.693360712	M	NA	0	0	0	1	0	0	10420712	0.998031772	29	68
AMB_167	PRJNA648767	6.71321013	M	12	0	0	0	0	1	0	8412352	0.998012399	64	33
AMB_133_C	PRJNA648767	15.58932238	M	14	0	0	0	0	1	0	4457360	0.998018712	45	40
AMB_107	PRJNA648767	6.592744695	M	18	0	0	1	1	0	0	10307541	0.998154702	31	60
AMB_227	PRJNA648767	4.750171116	M	16	1	0	0	0	0	0	20127106	0.998027823	NA	NA
AMB_262	PRJNA648767	7.342915811	F	6	1	1	0	0	0	0	7667114	0.998027423	NA	NA
AMB_180_B	PRJNA648767	11.00616016	F	9	0	0	0	0	0	0	5046978	0.997985939	38	59
AMB_152	PRJNA648767	12.52019165	M	4	0	1	0	1	1	1	12432693	0.997928632	NA	NA
AMB_223	PRJNA648767	12.17522245	F	NA	1	1	0	0	0	0	9725779	0.997984269	NA	NA
AMB_249	PRJNA648767	4.320328542	F	NA	0	0	0	0	0	0	10536944	0.998068303	NA	NA
AMB_265	PRJNA648767	6.562628337	F	5	0	0	0	0	0	0	6701836	0.998096397	NA	NA
AMB_154	PRJNA648767	6.584531143	F	11	0	1	0	0	0	0	9827451	0.997824291	NA	NA
AMB_280	PRJNA648767	6.628336756	M	NA	0	0	0	1	1	0	10894629	0.99808193	55	38
AMB_78	PRJNA648767	7.403148528	M	15	0	0	0	0	0	0	9816926	0.997938595	46	50
AMB_163	PRJNA648767	6.685831622	F	30	0	1	0	1	1	0	11470036	0.99798492	40	53
AMB_176	PRJNA648767	8.016427105	M	NA	1	0	1	0	0	0	15603669	0.99789433	NA	NA
AMB_121	PRJNA648767	6.162902122	F	14	0	0	0	0	0	0	9450326	0.997851626	NA	NA
AMB_126	PRJNA648767	12.46269678	F	14	1	0	0	0	0	0	6127179	0.997833101	NA	NA
AMB_136	PRJNA648767	5.316906229	M	13	1	0	0	0	0	0	22237888	0.997872356	52	48
AMB_139	PRJNA648767	4.646132786	F	NA	1	0	0	0	0	1	10050182	0.997900738	NA	NA
AMB_80	PRJNA648767	13.26762491	F	5	1	1	1	0	0	0	9761557	0.997851106	NA	NA
AMB_239	PRJNA648767	10.80629706	M	6	0	0	0	0	0	0	8826017	0.997862463	NA	NA
AMB_71	PRJNA648767	6.335386721	M	11	0	0	0	0	0	1	9087226	0.998281496	18	79
AMB_72	PRJNA648767	4.240930869	F	3	0	0	0	0	0	1	9156599	0.996623985	28	69
AMB_51	SRP058411	4.914442163	F	23	0	0	0	1	1	0	9286800	0.998863722	67	23
AMB_73	PRJNA648767	6.518822724	M	14	0	1	0	1	1	0	11521915	0.998652632	39	51
AMB_74	PRJNA648767	4.843258042	F	6	0	0	1	1	0	0	8647241	0.999250947	NA	NA
AMB_54	SRP058411	4.134154689	F	NA	1	1	0	1	0	0	11152324	0.996363991	NA	NA
AMB_80_B	PRJNA970398	24.0164271	F	6	1	1	1	0	0	0	66853038	0.999184105	NA	NA
AMB_81	PRJNA648767	10.55167693	F	1	0	0	0	1	0	0	9228532	0.998542829	61	26
AMB_82	PRJNA648767	8.150581793	M	11	0	0	0	0	0	0	24984419	0.995103517	35	63
AMB_83	PRJNA648767	9.839835729	M	2	0	0	0	1	0	0	9043486	0.999212698	45	50
AMB_55	SRP058411	7.425051335	M	2	0	1	0	0	0	1	5688929	0.982762329	NA	NA
AMB_03	SRP058411	7.663244353	M	6	0	0	0	0	0	1	15020875	0.981712286	NA	NA
AMB_85	PRJNA648767	6.039698836	M	16	0	1	1	0	0	0	9439672	0.996808547	71	23
AMB_86	PRJNA648767	6.343600274	F	13	0	0	1	1	0	0	6229060	0.999226055	47	45
AMB_87	PRJNA648767	5.727583847	F	24	0	1	1	0	0	1	13756570	0.999244627	34	62
AMB_56	SRP058411	9.185489391	M	1	0	0	0	0	0	1	7411494	0.983101138	NA	NA
AMB_57	SRP058411	5.943874059	F	3	0	0	0	0	0	0	5499657	0.999521476	NA	NA
AMB_284	PRJNA970398	6.461327858	F	11	0	1	0	0	0	0	85864668	0.998994874	36	61
AMB_92	PRJNA648767	9.289527721	F	9	0	0	0	0	0	0	15104865	0.998656785	39	52
AMB_93	PRJNA648767	6.746064339	F	6	0	0	0	0	0	0	12360057	0.998606555	55	42
AMB_94	PRJNA648767	6.581793292	F	12	0	0	1	1	1	0	12409477	0.999208576	40	51
AMB_06	SRP058411	6.384668036	M	NA	1	0	0	0	1	0	14086391	0.982312672	65	30
AMB_97	PRJNA648767	5.872689938	F	13	0	0	0	0	1	0	13950794	0.995112302	61	28
AMB_98	PRJNA648767	5.763175907	M	8	0	0	0	0	0	0	6963313	0.999276211	74	22
AMB_285	PRJNA970398	13.53045859	F	18	0	0	0	0	1	0	15910451	0.996776751	NA	NA
AMB_102_B	PRJNA648767	11.57015743	M	10	0	1	0	1	1	0	13462154	0.998420055	59	37
AMB_08	SRP058411	7.917864476	M	NA	1	0	1	0	1	0	21874615	0.998262212	NA	NA
AMB_286	PRJNA970398	11.3155373	F	25	0	0	0	0	1	0	28308405	0.999347662	29	25
AMB_106	PRJNA648767	7.189596167	M	17	0	0	0	0	1	0	6295715	0.996712007	57	25
AMB_287	PRJNA970398	10.39561944	F	15	1	0	0	1	1	0	11688610	0.99973344	NA	NA
AMB_108	PRJNA648767	7.685147159	M	17	0	0	0	1	1	0	9442535	0.996868279	56	41
AMB_109	PRJNA648767	4.681724846	F	28	0	1	0	1	0	0	9912504	0.999171062	70	22
AMB_115_B	PRJNA648767	11.36755647	F	19	0	0	0	0	1	0	15701559	0.996919681	64	34
AMB_118	PRJNA648767	5.00752909	F	11	0	1	0	1	0	1	7995537	0.999350378	59	33
AMB_119	PRJNA648767	5.793292266	F	10	0	0	1	1	1	1	17466758	0.995132479	44	42
AMB_121_B	PRJNA970398	11.72347707	F	10	0	0	0	0	0	0	12059598	0.996945568	42	54
AMB_288	PRJNA970398	14.07802875	F	20	0	0	0	0	0	0	19911006	0.999609372	NA	NA
AMB_122_B	PRJNA648767	18.04791239	F	17	0	0	0	0	0	0	4841554	0.999326224	42	54
AMB_58	SRP058411	7.72347707	F	17	0	0	0	0	1	0	22373801	0.996598125	38	57
AMB_10	SRP058411	6.242299795	M	NA	1	1	1	0	1	0	22517524	0.980938833	NA	NA
AMB_13	SRP058411	6.009582478	M	NA	1	0	1	0	1	0	15640374	0.981160329	NA	NA
AMB_59	SRP058411	5.440109514	M	NA	0	0	1	1	1	0	7988861	0.998832489	54	44
AMB_18	SRP058411	15.78097194	M	NA	0	0	0	1	1	0	23343338	0.998438402	NA	NA
AMB_60	SRP058411	6.258726899	M	20	0	0	0	0	1	0	18811520	0.998470746	59	35
AMB_19	SRP058411	3.039014374	M	20	1	0	0	0	0	0	20238312	0.998461703	NA	NA
AMB_20	SRP058411	4.501026694	M	18	1	0	0	0	0	0	19430585	0.99842813	NA	NA
AMB_133_B	PRJNA648767	12.56399726	M	4	0	0	0	0	1	0	7479346	0.996796352	51	42
AMB_134	PRJNA648767	3.832991102	M	12	1	0	0	1	1	0	10800301	0.998457344	NA	NA
AMB_137	PRJNA648767	7.433264887	F	8	0	0	0	0	0	0	8845301	0.999365455	NA	NA
AMB_21	SRP058411	6.704996578	F	7	0	0	0	0	0	0	18172260	0.999528741	NA	NA
AMB_138_B	PRJNA648767	17.22108145	M	6	0	1	0	0	0	1	7149790	0.999291874	65	31
AMB_140	PRJNA648767	8.917180014	M	NA	0	1	1	0	0	1	11748162	0.998172154	NA	NA
AMB_289	PRJNA970398	15.80835044	F	13	1	0	0	0	0	1	36124730	0.999652855	NA	NA
AMB_142	PRJNA648767	10.0971937	M	2	0	0	0	0	0	0	6617879	0.998198957	NA	NA
AMB_143	PRJNA648767	9.563312799	M	1	0	0	0	1	1	0	5110249	0.99935873	46	53
AMB_22	SRP058411	5.223819302	F	8	1	0	0	0	0	1	10627372	0.99941264	48	52
AMB_290	PRJNA970398	22.64476386	F	19	1	0	0	0	0	0	11874388	0.999606057	NA	NA
AMB_145_B	PRJNA970398	8.5229295	F	16	1	1	0	0	0	0	20697579	0.999340238	NA	NA
AMB_291	PRJNA970398	8.79945243	F	9	0	0	0	0	0	1	50392676	0.999379879	NA	NA
AMB_155_B	PRJNA648767	11.95071869	M	3	0	0	0	1	0	0	12414560	0.998150104	49	45
AMB_292	PRJNA970398	11.92607803	F	24	0	0	0	0	0	1	58785083	0.999632985	54	40
AMB_23	SRP058411	9.785078713	M	12	0	0	0	0	0	0	7183602	0.998044987	NA	NA
AMB_61	SRP058411	2.587268994	M	22	1	0	0	0	1	0	15367119	0.998221699	NA	NA
AMB_158_B	PRJNA648767	21.88637919	F	25	1	0	0	0	1	0	6336510	0.999375335	NA	NA
AMB_159	PRJNA648767	9.338809035	M	2	0	0	1	1	1	0	15057914	0.998175007	56	37
AMB_293	PRJNA970398	6.286105407	F	16	0	0	0	0	0	0	55753995	0.999670149	NA	NA
AMB_162	PRJNA648767	5.590691307	F	16	0	0	0	0	1	1	11583918	0.99816351	60	29
AMB_294	PRJNA970398	7.118412047	F	20	0	0	0	0	1	1	13471792	0.996811791	45	51
AMB_295	PRJNA970398	7.947980835	F	16	0	0	0	0	1	0	32018305	0.999460891	NA	NA
AMB_25	SRP058411	5.998631075	M	11	1	0	0	0	1	0	44068857	0.997999699	NA	NA
AMB_296	PRJNA970398	7.991786448	F	21	0	0	0	0	0	0	8262441	0.999244179	NA	NA
AMB_27	SRP058411	5.979466119	M	12	1	0	1	0	0	0	20421535	0.998205195	77	22
AMB_170_B	PRJNA970398	15.77002053	F	12	0	0	0	1	1	0	16277026	0.997553206	56	37
AMB_174	PRJNA648767	5.845311431	F	8	0	0	1	0	1	0	10080291	0.998090702	50	45
AMB_175	PRJNA648767	8.054757016	M	1	0	0	1	0	0	0	6199085	0.999338075	50	43
AMB_178	PRJNA648767	11.96988364	M	NA	0	1	0	0	0	0	9763538	0.998193879	32	67
AMB_28	SRP058411	8.287474333	M	3	1	0	1	0	1	0	20507424	0.99676362	49	47
AMB_180_C	PRJNA648767	17.4017796	F	6	0	0	0	0	0	0	7055463	0.998179956	56	32
AMB_183	PRJNA648767	15.81930185	F	7	1	0	0	0	0	0	9360580	0.999292896	NA	NA
AMB_185_B	PRJNA648767	12.01368925	M	9	0	1	0	0	0	0	7961341	0.998205639	34	63
AMB_297	PRJNA970398	12.56399726	F	11	0	0	0	0	1	0	11781785	0.996999137	NA	NA
AMB_186_B	PRJNA648767	10.2587269	M	NA	0	0	0	0	0	0	7370130	0.996935431	36	62
AMB_188	PRJNA648767	7.934291581	M	15	0	0	1	1	0	0	9929860	0.999383719	47	44
AMB_190	PRJNA648767	7.832991102	M	11	0	0	0	0	0	0	5610767	0.994841736	62	32
AMB_193	PRJNA648767	6.592744695	M	13	0	0	0	0	0	0	25215372	0.994879195	71	22
AMB_298	PRJNA970398	10.80355921	F	10	0	1	0	0	0	0	14268202	0.999430289	NA	NA
AMB_196	PRJNA648767	4.752908966	F	14	0	0	0	1	1	0	10270400	0.999360131	38	60
AMB_32	SRP058411	14.28610541	M	15	0	0	0	1	1	0	11380422	0.99663588	NA	NA
AMB_198	PRJNA648767	8.24366872	M	2	0	1	0	0	0	0	10639333	0.999275722	59	39
AMB_34	SRP058411	6.127310062	F	16	1	0	1	0	1	0	26521707	0.996322288	56	41
AMB_299	PRJNA970398	8.06844627	F	7	0	1	0	0	0	1	21979558	0.999393696	NA	NA
AMB_203_B	PRJNA970398	8.728268309	F	6	0	0	0	0	0	0	15802883	0.999538026	NA	NA
AMB_204	PRJNA648767	8.210814511	F	2	0	0	0	0	0	0	6912460	0.999318916	NA	NA
AMB_35	SRP058411	3.961670089	F	NA	1	0	0	0	1	0	11793896	0.999434933	NA	NA
AMB_64	SRP058411	6.483230664	M	17	0	0	0	0	0	0	9424561	0.996677846	NA	NA
AMB_36	SRP058411	6.759753593	M	NA	1	0	0	0	1	0	23899684	0.99668466	32	56
AMB_37	SRP058411	6.105407255	M	11	1	0	1	0	0	0	24522476	0.996773828	66	34
AMB_212	PRJNA648767	15.05544148	F	3	0	0	0	0	0	1	12233408	0.999296442	45	49
AMB_214_B	PRJNA970398	6.811772758	F	7	0	0	0	0	0	0	7934097	0.999559538	NA	NA
AMB_215	PRJNA648767	4.687200548	F	2	0	0	0	0	0	1	7351553	0.999362346	46	49
AMB_216	PRJNA648767	7.006160164	M	12	0	1	1	0	0	0	10469453	0.997972281	24	64
AMB_217	PRJNA648767	7.608487337	M	4	0	0	1	1	0	1	12257503	0.998087884	55	43
AMB_220	PRJNA648767	6.058863792	F	7	0	1	0	1	1	0	14539686	0.998211944	50	47
AMB_222	PRJNA648767	7.178644764	M	15	0	0	1	1	1	0	10308351	0.999284886	39	50
AMB_65	SRP058411	10.9650924	F	13	0	1	0	0	0	0	17347314	0.999525632	NA	NA
AMB_229	PRJNA648767	5.054072553	F	18	0	0	0	0	1	0	15240064	0.996652066	55	38
AMB_231	PRJNA648767	5.63449692	M	7	0	1	0	1	0	0	6277872	0.996552306	70	21
AMB_232	PRJNA648767	8.106776181	M	1	0	0	0	0	1	0	7268540	0.997892703	35	63
AMB_235	PRJNA648767	6.214921287	M	15	0	0	1	0	1	0	10909189	0.999264078	75	20
AMB_238	PRJNA648767	14.74332649	M	NA	0	0	0	0	0	0	14593503	0.994878338	82	11
AMB_240	PRJNA648767	14.7871321	F	16	0	0	0	0	0	0	10616752	0.998205979	26	59
AMB_300	PRJNA970398	11.58658453	F	17	0	0	0	0	0	0	14180741	0.996780081	27	69
AMB_243	PRJNA648767	18.05886379	F	15	0	0	0	0	0	0	5433293	0.998163393	43	49
AMB_46	SRP058411	4.008213552	F	NA	1	0	0	0	1	0	35735051	0.996442043	NA	NA
AMB_246	PRJNA648767	5.379876797	F	17	0	0	0	0	1	0	24167539	0.994828484	45	51
AMB_247_B	PRJNA970398	10.37645448	F	19	0	0	0	0	0	0	11801203	0.9969059	NA	NA
AMB_249_B	PRJNA970398	13.72758385	F	6	0	0	0	0	0	0	12987312	0.99915169	NA	NA
AMB_251	PRJNA648767	10.01505818	F	21	0	0	0	0	1	0	7083183	0.998190695	53	37
AMB_301	PRJNA970398	12.80492813	F	1	0	0	0	0	0	0	17212485	0.99914671	NA	NA
AMB_302	PRJNA970398	4.791238877	F	3	1	1	0	0	0	1	18154043	0.999470733	NA	NA
AMB_47	SRP058411	3.633127995	M	19	1	1	0	0	0	0	19300913	0.998514909	NA	NA
AMB_257	PRJNA648767	6.532511978	M	NA	0	1	0	1	0	0	27502400	0.995047196	62	38
AMB_259_B	PRJNA970398	2.663928816	F	NA	1	0	0	0	0	0	22895859	0.996910592	NA	NA
AMB_260	PRJNA648767	8.353182752	M	4	0	0	0	1	0	0	6413176	0.998288649	37	32
AMB_68	SRP058411	2.915811088	F	NA	1	0	0	0	0	0	12074551	0.999537466	NA	NA
AMB_303	PRJNA970398	6.477754962	F	7	0	0	0	1	0	0	48584115	0.996421929	53	46
AMB_264	PRJNA648767	7.008898015	M	10	0	0	0	0	0	1	13545249	0.99809641	57	33
AMB_48	SRP058411	10.6091718	M	NA	0	1	0	0	0	1	9737379	0.998505935	NA	NA
AMB_49	SRP058411	11.84668036	M	NA	0	0	0	0	0	0	19216052	0.998080332	NA	NA
AMB_270	PRJNA648767	7.039014374	M	19	0	0	1	0	0	0	9829997	0.999293833	67	30
AMB_304	PRJNA970398	6.825462012	F	3	0	0	0	0	0	0	11389644	0.999304162	59	33
AMB_305	PRJNA970398	7.786447639	F	9	0	0	0	0	0	0	10954359	0.999231144	NA	NA
AMB_274	PRJNA648767	11.9890486	M	NA	0	0	0	0	0	1	6897479	0.996742313	54	41
AMB_276	PRJNA648767	6.343600274	F	8	0	0	0	1	0	1	13819426	0.996595377	41	53
AMB_278_B	PRJNA648767	10.56536619	M	3	0	0	0	0	0	0	6825896	0.999288498	23	73
AMB_279	PRJNA648767	10.954141	F	14	0	1	0	0	0	0	12820848	0.999303169	61	33
