## Supplementary material for "DNA methylation signatures of early life adversity are exposure-dependent in wild baboons": Table S3

### Sheet: table_s3
Genomic compartment	Male rank enrichment	Habitat quality enrichment	Drought (low-habitat quality) enrichment	Age enrichment
Enhancer	1.979 (1e-10)	1.063 (1.31e-02)	1.429 (1e-10)	0.832 (1e-10)
CPG shores	0.731 (1e-10)	0.964 (1.84e-02)	0.912 (1e-10)	0.69 (1e-10)
Promoter	0.784 (3.08e-08)	1.019 (3.09e-01)	0.938 (1.09e-04)	0.941 (1e-10)
CPG Island	0.305 (1e-10)	1.014 (4.4e-01)	0.733 (1e-10)	0.683 (1e-10)
Gene body	1.65 (1e-10)	1.052 (6.18e-04)	1.191 (1e-10)	0.826 (1e-10)
Unannotated	0.781 (8.01e-09)	0.993 (7.11e-01)	0.913 (2.28e-08)	1.575 (1e-10)
TssA	0.375 (1.86e-07)	1.274 (4.12e-05)	0.681 (1.7e-09)	0.341 (1e-10)
TssAFlnk	0.947 (7.15e-01)	1.198 (2.76e-04)	1.178 (3.28e-04)	0.56 (1e-10)
TxFlnk	3.898 (1.24e-09)	1.157 (2.94e-01)	2.916 (1e-10)	0.727 (5.92e-07)
Tx	2.863 (1e-10)	0.998 (1e+00)	1.544 (1e-10)	0.575 (1e-10)
TxWk	2.374 (1e-10)	1.18 (7.12e-04)	1.554 (1e-10)	0.737 (1e-10)
EnhG	6.186 (1e-10)	1.268 (1.03e-02)	2.364 (1e-10)	0.617 (1e-10)
Enh	3.37 (1e-10)	1.271 (1.85e-05)	1.875 (1e-10)	0.693 (1e-10)
ZNF/Rpts	2.894 (5.34e-02)	0.492 (1.99e-01)	0.816 (7.4e-01)	1.098 (5.45e-01)
Het	0.397 (5.51e-02)	0.907 (5.36e-01)	0.54 (4.45e-05)	1.635 (1e-10)
TssBiv	0.279 (2.78e-06)	1.02 (7.88e-01)	0.98 (8.06e-01)	0.834 (1.27e-08)
BivFlnk	0.155 (9.45e-09)	0.966 (6.77e-01)	0.75 (1.53e-04)	1.189 (8.2e-08)
EnhBiv	0.568 (2.33e-02)	1.087 (3.02e-01)	1.025 (7.35e-01)	1.043 (2.32e-01)
ReprPC	0.224 (1e-10)	1.046 (1.54e-01)	0.953 (1.05e-01)	1.103 (1e-10)
ReprPCWk	0.79 (2.56e-02)	0.936 (1.19e-01)	0.912 (1.66e-02)	1.302 (1e-10)
Quies	1.083 (3.43e-01)	1.034 (3.71e-01)	1.007 (8.39e-01)	1.459 (1e-10)
