## Supplementary material for "DNA methylation signatures of early life adversity are exposure-dependent in wild baboons": Table S4

Treatment	Type	Time_point	replicate	Replicate	sample_purposes	source_sample	SRA_filenames	No_PF_passed_clusters	Total_reads	Distinct_reads	Prop_distinct_reads	Ave_uniq_frag_length_bp	RNA_meth	RNA_sham	DNA_meth	DNA_sham
methylated	RNA	post_transfection	RNA_meth1	1	experimental	L31443+L31481	L31443_S13_L001_R1_001.fastq.gz, L31443_S13_L001_R2_001.fastq.gz, L31481_S25_L001_R1_001.fastq.gz, L31481_S25_L001_R2_001.fastq.gz	45466771	50230005	1072080	0.0213	446	1	0	0	0
methylated	RNA	post_transfection	RNA_meth2	2	experimental	L31444+L31482	L31444_S14_L001_R1_001.fastq.gz, L31444_S14_L001_R2_001.fastq.gz, L31482_S26_L001_R1_001.fastq.gz, L31482_S26_L001_R2_001.fastq.gz	98244030	60852269	1227560	0.0202	431	1	0	0	0
methylated	RNA	post_transfection	RNA_meth3	3	experimental	L31445+L31483	L31445_S15_L001_R1_001.fastq.gz, L31445_S15_L001_R2_001.fastq.gz, L31483_S27_L001_R1_001.fastq.gz, L31483_S27_L001_R2_001.fastq.gz	70347059	56337268	1251570	0.0222	438	1	0	0	0
methylated	RNA	post_transfection	RNA_meth4	4	experimental	L31446+L31484	L31446_S16_L001_R1_001.fastq.gz, L31446_S16_L001_R2_001.fastq.gz, L31484_S28_L001_R1_001.fastq.gz, L31484_S28_L001_R2_001.fastq.gz	85026136	55506063	1213090	0.0219	434	1	0	0	0
methylated	RNA	post_transfection	RNA_meth5	5	experimental	L31447+L31485	L31447_S17_L001_R1_001.fastq.gz, L31447_S17_L001_R2_001.fastq.gz, L31485_S29_L001_R1_001.fastq.gz, L31485_S29_L001_R2_001.fastq.gz	81512805	52951085	1088270	0.0206	443	1	0	0	0
methylated	RNA	post_transfection	RNA_meth6	6	experimental	L31448+L31486	L31448_S18_L001_R1_001.fastq.gz, L31448_S18_L001_R2_001.fastq.gz, L31486_S30_L001_R1_001.fastq.gz, L31486_S30_L001_R2_001.fastq.gz	73033439	52951085	1088270	0.0206	439	1	0	0	0
sham	RNA	post_transfection	RNA_sham1	1	experimental	L31449+L31487	L31449_S19_L001_R1_001.fastq.gz, L31449_S19_L001_R2_001.fastq.gz, L31487_S31_L001_R1_001.fastq.gz, L31487_S31_L001_R2_001.fastq.gz	64537369	53554357	930375	0.0174	403	0	1	0	0
sham	RNA	post_transfection	RNA_sham2	2	experimental	L31450+L31488	L31450_S20_L001_R1_001.fastq.gz, L31450_S20_L001_R2_001.fastq.gz, L31488_S32_L001_R1_001.fastq.gz, L31488_S32_L001_R2_001.fastq.gz	71070236	45050715	920951	0.0204	408	0	1	0	0
sham	RNA	post_transfection	RNA_sham3	3	experimental	L31451+L31489	L31451_S21_L001_R1_001.fastq.gz, L31451_S21_L001_R2_001.fastq.gz, L31489_S33_L001_R1_001.fastq.gz, L31489_S33_L001_R2_001.fastq.gz	57684835	43484465	973756	0.0224	405	0	1	0	0
sham	RNA	post_transfection	RNA_sham4	4	experimental	L31452+L31490	L31452_S22_L001_R1_001.fastq.gz, L31452_S22_L001_R2_001.fastq.gz, L31490_S34_L001_R1_001.fastq.gz, L31490_S34_L001_R2_001.fastq.gz	78782919	47613485	976339	0.0205	407	0	1	0	0
sham	RNA	post_transfection	RNA_sham5	5	experimental	L31453+L31491	L31453_S23_L001_R1_001.fastq.gz, L31453_S23_L001_R2_001.fastq.gz, L31491_S35_L001_R1_001.fastq.gz, L31491_S35_L001_R2_001.fastq.gz	81250278	57641365	1004640	0.0174	405	0	1	0	0
sham	RNA	post_transfection	RNA_sham6	6	experimental	L31454+L31492	L31454_S24_L001_R1_001.fastq.gz, L31454_S24_L001_R2_001.fastq.gz, L31492_S36_L001_R1_001.fastq.gz, L31492_S36_L001_R2_001.fastq.gz	82913258	42068349	900970	0.0214	407	0	1	0	0
methylated	DNA	post_transfection	DNA_meth1	1	experimental	L31455	L31455_S1_L001_R1_001.fastq.gz, L31455_S1_L001_R2_001.fastq.gz	16371532	29177787	8884550	0.304	468	0	0	1	0
methylated	DNA	post_transfection	DNA_meth2	2	experimental	L31456	L31456_S2_L001_R1_001.fastq.gz, L31456_S2_L001_R2_001.fastq.gz	61991797	110492806	25508200	0.231	473	0	0	1	0
methylated	DNA	post_transfection	DNA_meth3	3	experimental	L31457	L31457_S3_L001_R1_001.fastq.gz, L31457_S3_L001_R2_001.fastq.gz	36820060	65464073	16338300	0.25	474	0	0	1	0
methylated	DNA	post_transfection	DNA_meth4	4	experimental	L31458	L31458_S4_L001_R1_001.fastq.gz, L31458_S4_L001_R2_001.fastq.gz	52110500	92769925	21408500	0.231	473	0	0	1	0
methylated	DNA	post_transfection	DNA_meth5	5	experimental	L31459	L31459_S5_L001_R1_001.fastq.gz, L31459_S5_L001_R2_001.fastq.gz	50833626	90564001	21488100	0.237	474	0	0	1	0
methylated	DNA	post_transfection	DNA_meth6	6	experimental	L31460	L31460_S6_L001_R1_001.fastq.gz, L31460_S6_L001_R2_001.fastq.gz	46090022	82070438	16305300	0.199	477	0	0	1	0
sham	DNA	post_transfection	DNA_sham1	1	experimental	L31461	L31461_S7_L001_R1_001.fastq.gz, L31461_S7_L001_R2_001.fastq.gz	28276655	50590969	16113200	0.318	470	0	0	0	1
sham	DNA	post_transfection	DNA_sham2	2	experimental	L31462	L31462_S8_L001_R1_001.fastq.gz, L31462_S8_L001_R2_001.fastq.gz	40725206	72829507	20525000	0.282	473	0	0	0	1
sham	DNA	post_transfection	DNA_sham3	3	experimental	L31463	L31463_S9_L001_R1_001.fastq.gz, L31463_S9_L001_R2_001.fastq.gz	28050573	50220097	16912400	0.337	472	0	0	0	1
sham	DNA	post_transfection	DNA_sham4	4	experimental	L31464	L31464_S10_L001_R1_001.fastq.gz, L31464_S10_L001_R2_001.fastq.gz	46738428	83615124	24276600	0.29	470	0	0	0	1
sham	DNA	post_transfection	DNA_sham5	5	experimental	L31465	L31465_S11_L001_R1_001.fastq.gz, L31465_S11_L001_R2_001.fastq.gz	42764411	76384323	23428100	0.307	469	0	0	0	1
sham	DNA	post_transfection	DNA_sham6	6	experimental	L31466	L31466_S12_L001_R1_001.fastq.gz, L31466_S12_L001_R2_001.fastq.gz	54757825	97974939	28707800	0.293	469	0	0	0	1
NA	DNA	post_transformation	DNA_sheared1	1	fragments_diversity_eval	L31354	sheared_1_S1_L001_R1_001.fastq.gz, sheared_1_S1_L001_R2_001.fastq.gz	1188249	1903724	759176	0.399	428	NA	NA	NA	NA
NA	DNA	post_transformation	DNA_sheared2	2	fragments diversity eval	L31355	sheared_2_S2_L001_R1_001.fastq.gz, sheared_2_S2_L001_R2_001.fastq.gz	1621457	2591270	1278373	0.493	429	NA	NA	NA	NA
NA	DNA	post_transformation	DNA_sheared3	3	fragments diversity eval	L31356	sheared_3_S3_L001_R1_001.fastq.gz, sheared_3_S3_L001_R2_001.fastq.gz	979915	1519570	746150	0.491	401	NA	NA	NA	NA
NA	DNA	post_transformation	DNA_sheared4	4	fragments diversity eval	L31357	sheared_4_S4_L001_R1_001.fastq.gz, sheared_4_S4_L001_R2_001.fastq.gz	1152881	1860054	124525	0.067	429	NA	NA	NA	NA
NA	DNA	post_transformation	DNA_sheared7	5	fragments diversity eval	L31358	sheared_7_S5_L001_R1_001.fastq.gz, sheared_7_S5_L001_R2_001.fastq.gz	1398599	2234768	1103159	0.494	429	NA	NA	NA	NA
NA	DNA	post_transformation	DNA_sheared8	6	fragments diversity eval	L31359	sheared_8_S6_L001_R1_001.fastq.gz, sheared_8_S6_L001_R2_001.fastq.gz	1587255	2529046	1247561	0.493	430	NA	NA	NA	NA
NA	DNA	post_transformation	DNA_sheared9	7	fragments diversity eval	L31360	sheared_9_S7_L001_R1_001.fastq.gz, sheared_9_S7_L001_R2_001.fastq.gz	1435916	2303812	45002	0.02	428	NA	NA	NA	NA
NA	DNA	post_transformation	DNA_sheared10	8	fragments diversity eval	L31361	sheared_10_S8_L001_R1_001.fastq.gz, sheared_10_S8_L001_R2_001.fastq.gz	1642287	2627664	1299613	0.495	423	NA	NA	NA	NA
NA	DNA	post_transformation	DNA_msp1_1	1	fragments diversity eval	L31362	msp1_1_S9_L001_R1_001.fastq.gz, msp1_1_S9_L001_R2_001.fastq.gz	884734	1434534	389324	0.271	402	NA	NA	NA	NA
NA	DNA	post_transformation	DNA_msp1_2	2	fragments diversity eval	L31363	msp1_2_S10_L001_R1_001.fastq.gz, msp1_2_S10_L001_R2_001.fastq.gz	1346654	2164012	953497	0.441	432	NA	NA	NA	NA
NA	DNA	post_transformation	DNA_msp1_3	3	fragments diversity eval	L31364	msp1_3_S11_L001_R1_001.fastq.gz, msp1_3_S11_L001_R2_001.fastq.gz	603775	969492	303310	0.313	397	NA	NA	NA	NA
NA	DNA	post_transformation	DNA_msp1_4	4	fragments diversity eval	L31365	msp1_4_S12_L001_R1_001.fastq.gz, msp1_4_S12_L001_R2_001.fastq.gz	1157018	1864260	35587	0.019	423	NA	NA	NA	NA
NA	DNA	post_transformation	DNA_msp1_7	5	fragments diversity eval	L31366	msp1_7_S13_L001_R1_001.fastq.gz, msp1_7_S13_L001_R2_001.fastq.gz	811956	1319686	23180	0.018	442	NA	NA	NA	NA
NA	DNA	post_transformation	DNA_msp1_8	6	fragments diversity eval	L31367	msp1_8_S14_L001_R1_001.fastq.gz, msp1_8_S14_L001_R2_001.fastq.gz	391950	636572	23093	0.036	439	NA	NA	NA	NA
NA	DNA	post_transformation	DNA_msp1_9	7	fragments diversity eval	L31368	msp1_9_S15_L001_R1_001.fastq.gz, msp1_9_S15_L001_R2_001.fastq.gz	860084	1372674	13558	0.01	437	NA	NA	NA	NA
NA	DNA	post_transformation	DNA_msp1_10	8	fragments_diversity_eval	L31369	msp1_10_S16_L001_R1_001.fastq.gz, msp1_10_S16_L001_R2_001.fastq.gz	708872	1168274	18933	0.016	437	NA	NA	NA	NA
NA	DNA	pre_transformation	Msp1	1	source_size_selected_fragments	L31370	OG_L31350_S17_L001_R1_001.fastq.gz, OG_L31350_S17_L001_R2_001.fastq.gz	3546694	5690364	827597	0.145	357	NA	NA	NA	NA
NA	DNA	pre_transformation	Sheared	1	source_size_selected_fragments	L31371	OG_L31351_S18_L001_R1_001.fastq.gz, OG_L31351_S18_L001_R2_001.fastq.gz	5822174	9296628	4623664	0.497	363	NA	NA	NA	NA
NA	DNA	pre_transformation	Sheared	2	source_size_selected_fragments	L31372	OG_L31352_S19_L001_R1_001.fastq.gz, OG_L31352_S19_L001_R2_001.fastq.gz	2944991	4689792	750382	0.16	342	NA	NA	NA	NA
NA	DNA	pre_transformation	Msp1	2	source_size_selected_fragments	L31373	OG_L31353_S20_L001_R1_001.fastq.gz, OG_L31353_S20_L001_R2_001.fastq.gz	6035869	9696328	4820606	0.497	366	NA	NA	NA	NA
methylated	RNA	post_transfection	RNA_meth1_batch1	1	experimental_QC	L31443	m1_batch1_S1_L001_R1_001.fastq.gz, m1_batch1_S1_L001_R2_001.fastq.gz	7626180	10284924	67649	0.007	442	NA	NA	NA	NA
methylated	RNA	post_transfection	RNA_meth1_batch2	2	experimental_QC	L31481	m1_batch2_S3_L001_R1_001.fastq.gz, m1_batch2_S3_L001_R2_001.fastq.gz	7597721	10098731	63861	0.006	459	NA	NA	NA	NA
sham	RNA	post_transfection	RNA_sham4_batch1	1	experimental_QC	L31452	s4_batch_1_S2_L001_R1_001.fastq.gz, s4_batch_1_S2_L001_R2_001.fastq.gz	11186483	8318724	88351	0.011	426	NA	NA	NA	NA
sham	RNA	post_transfection	RNA_sham4_batch1	2	experimental_QC	L31490	s4_batch2_S4_L001_R1_001.fastq.gz, s4_batch2_S4_L001_R2_001.fastq.gz	9101957	6542346	67908	0.01	438	NA	NA	NA	NA
