## Supplementary material for "DNA methylation signatures of early life adversity are exposure-dependent in wild baboons": Table S6

Compartment	p_value	OR	conf1	conf2	logOR
Insulator	2e-09	0.2	0.086	0.395	-2.32
Txn_Elongation	3.2e-07	0.505	0.37	0.674	-0.99
Repressed	5.8e-18	0.522	0.441	0.613	-0.94
Weak_Txn	5e-07	0.708	0.612	0.814	-0.5
RepetitiveCNV	0.51	0.719	0.288	1.493	-0.48
Txn_Transition	0.046	0.721	0.506	0.998	-0.47
Heterochromlo	0.00077	0.823	0.731	0.924	-0.28
non_annotated	0.036	0.928	0.865	0.995	-0.11
Weak_Promoter	0.7	1.06	0.707	1.531	0.08
Poised_Promoter	0.52	1.189	0.61	2.094	0.25
RepetitiveCNV	0.39	1.521	0.489	3.611	0.61
Active_Promoter	8.2e-10	1.887	1.552	2.274	0.92
Weak_Enhancer	1.9e-10	2.522	1.933	3.241	1.33
5-Strong_Enhancer	7.6e-15	2.822	2.218	3.547	1.5
4-Strong_Enhancer	5.2e-129	5.659	5.026	6.356	2.5
