## Supplementary material for "DNA methylation signatures of early life adversity are exposure-dependent in wild baboons": Table S7

### Sheet: table_s7
Hallmark pathway name	Enrichment score	p-value
HALLMARK_TNFA_SIGNALING_VIA_NFKB	-0.3754	<.001
HALLMARK_HYPOXIA	-0.33785	0.052
HALLMARK_CHOLESTEROL_HOMEOSTASIS	-0.37155	0.004
HALLMARK_MITOTIC_SPINDLE	-0.37458	<.001
HALLMARK_WNT_BETA_CATENIN_SIGNALING	-0.36672	0.002
HALLMARK_TGF_BETA_SIGNALING	-0.38211	<.001
HALLMARK_IL6_JAK_STAT3_SIGNALING	-0.4101	<.001
HALLMARK_DNA_REPAIR	-0.38404	0.002
HALLMARK_G2M_CHECKPOINT	-0.35903	0.001
HALLMARK_APOPTOSIS	-0.35653	0.009
HALLMARK_NOTCH_SIGNALING	-0.38951	<.001
HALLMARK_ADIPOGENESIS	-0.3818	<.001
HALLMARK_ESTROGEN_RESPONSE_EARLY	-0.33933	0.003
HALLMARK_ESTROGEN_RESPONSE_LATE	-0.34404	0.005
HALLMARK_ANDROGEN_RESPONSE	-0.39024	<.001
HALLMARK_MYOGENESIS	-0.3191	0.849
HALLMARK_PROTEIN_SECRETION	-0.36639	0.026
HALLMARK_INTERFERON_ALPHA_RESPONSE	-0.39712	<.001
HALLMARK_INTERFERON_GAMMA_RESPONSE	-0.3463	0.044
HALLMARK_APICAL_JUNCTION	-0.32285	0.666
HALLMARK_APICAL_SURFACE	-0.33441	0.489
HALLMARK_HEDGEHOG_SIGNALING	-0.33604	0.403
HALLMARK_COMPLEMENT	-0.36598	<.001
HALLMARK_UNFOLDED_PROTEIN_RESPONSE	-0.33612	0.441
HALLMARK_PI3K_AKT_MTOR_SIGNALING	-0.38502	<.001
HALLMARK_MTORC1_SIGNALING	-0.41557	<.001
HALLMARK_E2F_TARGETS	-0.34408	0.191
HALLMARK_MYC_TARGETS_V1	-0.36955	0.001
HALLMARK_MYC_TARGETS_V2	-0.38883	0.001
HALLMARK_EPITHELIAL_MESENCHYMAL_TRANSITION	-0.31629	0.937
HALLMARK_INFLAMMATORY_RESPONSE	-0.35896	<.001
HALLMARK_XENOBIOTIC_METABOLISM	-0.35471	0.003
HALLMARK_FATTY_ACID_METABOLISM	-0.37816	<.001
HALLMARK_OXIDATIVE_PHOSPHORYLATION	-0.40051	<.001
HALLMARK_GLYCOLYSIS	-0.32372	0.712
HALLMARK_REACTIVE_OXYGEN_SPECIES_PATHWAY	-0.36908	0.008
HALLMARK_P53_PATHWAY	-0.35702	<.001
HALLMARK_UV_RESPONSE_UP	-0.32179	0.846
HALLMARK_UV_RESPONSE_DN	-0.3564	<.001
HALLMARK_ANGIOGENESIS	-0.31277	0.943
HALLMARK_HEME_METABOLISM	-0.37058	<.001
HALLMARK_COAGULATION	-0.32573	0.728
HALLMARK_IL2_STAT5_SIGNALING	-0.37381	<.001
HALLMARK_BILE_ACID_METABOLISM	-0.3705	0.002
HALLMARK_PEROXISOME	-0.36456	0.006
HALLMARK_ALLOGRAFT_REJECTION	-0.3667	<.001
HALLMARK_SPERMATOGENESIS	-0.34878	0.073
HALLMARK_KRAS_SIGNALING_UP	-0.32466	0.683
HALLMARK_KRAS_SIGNALING_DN	-0.30141	1
HALLMARK_PANCREAS_BETA_CELLS	-0.32712	0.752
